# A proposed function for the red body of *Nannochloropsis* in the formation of the recalcitrant cell wall polymer, algaenan

**DOI:** 10.1101/2023.09.17.558137

**Authors:** Christopher W. Gee, Johan Andersen-Ranberg, Rachel Z. Rosen, Danielle Jorgens, Patricia Grob, Hoi-Ying N. Holman, Krishna K. Niyogi

## Abstract

Stramenopile algae contribute significantly to global primary productivity, and one class, Eustigmatophyceae, is increasingly studied for applications in high-value lipid production. Yet much about their basic biology remains unknown, including the nature of an enigmatic, pigmented globule found in vegetative cells. Here, we present an in-depth examination of this “red body”, focusing on *Nannochloropsis oceanica*. During the cell cycle, the red body formed adjacent to the plastid, but unexpectedly it was secreted and released with the autosporangial wall following cell division. Shed red bodies contained antioxidant ketocarotenoids, and overexpression of a beta-carotene ketolase resulted in enlarged red bodies. Infrared spectroscopy indicated long-chain, aliphatic lipids in shed red bodies and cell walls, and LC-HRMS detected a C32 alkyl diol, a potential precursor of algaenan, a recalcitrant cell wall polymer. We propose that the red body transports algaenan precursors from plastid to apoplast to be incorporated into daughter cell walls.
