## Supplementary material for "A proposed function for the red body of *Nannochloropsis* in the formation of the recalcitrant cell wall polymer, algaenan": Figure 10- Source Data 1.

### Sheet: R ANOVA Output w interaction
term	df	sumsq	meansq	statistic	p.value
Time	4	0.446391	0.111598	181.716	8.02859e-132
Light	2	0.376875	0.188437	306.836	4.2109e-116
Time:Light	8	0.0686587	0.00858234	13.9748	6.7706e-20
Residuals	1887	1.15887	0.000614132	NA	NA

### Sheet: Post-Hoc Tukey HSD
Column1	term	comparison	estimate	conf.low	conf.high	adj.p.value
1	Time:Light	+0hr:20uE--2hr:20uE	0.00467887	-0.00385276	0.0132105	0.871512
2	Time:Light	+2hr:20uE--2hr:20uE	0.00065645	-0.00879825	0.0101112	1
3	Time:Light	+4hr:20uE--2hr:20uE	-0.0191593	-0.0289156	-0.00940303	3.56863e-09
4	Time:Light	+6hr:20uE--2hr:20uE	-0.0254028	-0.035644	-0.0151615	2.3752e-11
5	Time:Light	-2hr:60uE--2hr:20uE	0.00384163	-0.00584528	0.0135285	0.991309
6	Time:Light	+0hr:60uE--2hr:20uE	0.0211992	0.0125189	0.0298794	2.37799e-11
7	Time:Light	+2hr:60uE--2hr:20uE	0.0064785	-0.00327779	0.0162348	0.624475
8	Time:Light	+4hr:60uE--2hr:20uE	-0.00377777	-0.0138997	0.00634419	0.995247
9	Time:Light	+6hr:60uE--2hr:20uE	-0.0234367	-0.0338718	-0.0130016	2.767e-11
10	Time:Light	-2hr:180uE--2hr:20uE	0.041084	0.0315278	0.0506401	2.3594e-11
11	Time:Light	+0hr:180uE--2hr:20uE	0.0560467	0.0468453	0.065248	2.3594e-11
12	Time:Light	+2hr:180uE--2hr:20uE	0.0179555	0.00693785	0.0289732	3.69162e-06
13	Time:Light	+4hr:180uE--2hr:20uE	0.00369298	-0.00829754	0.0156835	0.999398
14	Time:Light	+6hr:180uE--2hr:20uE	-0.00176531	-0.0145924	0.0110618	1
15	Time:Light	+2hr:20uE-+0hr:20uE	-0.00402242	-0.0132978	0.00525292	0.979913
16	Time:Light	+4hr:20uE-+0hr:20uE	-0.0238382	-0.0334208	-0.0142556	2.37477e-11
17	Time:Light	+6hr:20uE-+0hr:20uE	-0.0300817	-0.0401576	-0.0200057	2.37382e-11
18	Time:Light	-2hr:60uE-+0hr:20uE	-0.000837245	-0.0103492	0.00867468	1
19	Time:Light	+0hr:60uE-+0hr:20uE	0.0165203	0.00803577	0.0250048	5.18364e-09
20	Time:Light	+2hr:60uE-+0hr:20uE	0.00179963	-0.00778295	0.0113822	0.999999
21	Time:Light	+4hr:60uE-+0hr:20uE	-0.00845664	-0.0184113	0.00149798	0.204216
22	Time:Light	+6hr:60uE-+0hr:20uE	-0.0281156	-0.0383885	-0.0178427	2.37484e-11
23	Time:Light	-2hr:180uE-+0hr:20uE	0.0364051	0.0270263	0.0457838	2.3594e-11
24	Time:Light	+0hr:180uE-+0hr:20uE	0.0513678	0.0423508	0.0603847	2.3594e-11
25	Time:Light	+2hr:180uE-+0hr:20uE	0.0132767	0.00241251	0.0241408	0.00317856
26	Time:Light	+4hr:180uE-+0hr:20uE	-0.000985898	-0.0128355	0.0108637	1
27	Time:Light	+6hr:180uE-+0hr:20uE	-0.00644419	-0.0191397	0.00625129	0.925929
28	Time:Light	+4hr:20uE-+2hr:20uE	-0.0198158	-0.0302287	-0.00940288	1.37479e-08
29	Time:Light	+6hr:20uE-+2hr:20uE	-0.0260592	-0.0369278	-0.0151906	2.38481e-11
30	Time:Light	-2hr:60uE-+2hr:20uE	0.00318518	-0.00716274	0.0135331	0.999402
31	Time:Light	+0hr:60uE-+2hr:20uE	0.0205427	0.0111305	0.0299549	4.3368e-11
32	Time:Light	+2hr:60uE-+2hr:20uE	0.00582205	-0.00459085	0.016235	0.854033
33	Time:Light	+4hr:60uE-+2hr:20uE	-0.00443422	-0.0151905	0.00632204	0.987407
34	Time:Light	+6hr:60uE-+2hr:20uE	-0.0240931	-0.0351446	-0.0130417	4.46176e-11
35	Time:Light	-2hr:180uE-+2hr:20uE	0.0404275	0.0302019	0.0506532	2.3594e-11
36	Time:Light	+0hr:180uE-+2hr:20uE	0.0553902	0.0454954	0.0652851	2.3594e-11
37	Time:Light	+2hr:180uE-+2hr:20uE	0.0172991	0.00569596	0.0289022	4.60855e-05
38	Time:Light	+4hr:180uE-+2hr:20uE	0.00303653	-0.00949406	0.0155671	0.999965
39	Time:Light	+6hr:180uE-+2hr:20uE	-0.00242176	-0.0157551	0.0109116	0.999999
40	Time:Light	+6hr:20uE-+4hr:20uE	-0.00624345	-0.0173754	0.00488851	0.851069
41	Time:Light	-2hr:60uE-+4hr:20uE	0.023001	0.0123768	0.0336251	5.41314e-11
42	Time:Light	+0hr:60uE-+4hr:20uE	0.0403585	0.0306434	0.0500736	2.3594e-11
43	Time:Light	+2hr:60uE-+4hr:20uE	0.0256378	0.0149503	0.0363253	2.38456e-11
44	Time:Light	+4hr:60uE-+4hr:20uE	0.0153816	0.00435926	0.0264039	0.000229428
45	Time:Light	+6hr:60uE-+4hr:20uE	-0.00427737	-0.0155879	0.0070332	0.994569
46	Time:Light	-2hr:180uE-+4hr:20uE	0.0602433	0.0497382	0.0707484	2.3594e-11
47	Time:Light	+0hr:180uE-+4hr:20uE	0.075206	0.0650226	0.0853894	2.3594e-11
48	Time:Light	+2hr:180uE-+4hr:20uE	0.0371149	0.0252647	0.048965	2.37346e-11
49	Time:Light	+4hr:180uE-+4hr:20uE	0.0228523	0.0100926	0.035612	1.49988e-07
50	Time:Light	+6hr:180uE-+4hr:20uE	0.017394	0.00384515	0.0309429	0.00130373
51	Time:Light	-2hr:60uE-+6hr:20uE	0.0292444	0.0181732	0.0403156	2.37301e-11
52	Time:Light	+0hr:60uE-+6hr:20uE	0.0466019	0.0363999	0.056804	2.3594e-11
53	Time:Light	+2hr:60uE-+6hr:20uE	0.0318813	0.0207493	0.0430132	2.37373e-11
54	Time:Light	+4hr:60uE-+6hr:20uE	0.021625	0.0101712	0.0330788	1.90667e-08
55	Time:Light	+6hr:60uE-+6hr:20uE	0.00196608	-0.00976538	0.0136975	1
56	Time:Light	-2hr:180uE-+6hr:20uE	0.0664867	0.0555297	0.0774437	2.3594e-11
57	Time:Light	+0hr:180uE-+6hr:20uE	0.0814495	0.0708005	0.0920984	2.3594e-11
58	Time:Light	+2hr:180uE-+6hr:20uE	0.0433583	0.0311058	0.0556108	2.3594e-11
59	Time:Light	+4hr:180uE-+6hr:20uE	0.0290958	0.0159615	0.04223	3.23601e-11
60	Time:Light	+6hr:180uE-+6hr:20uE	0.0236375	0.00973532	0.0375396	9.41242e-07
61	Time:Light	+0hr:60uE--2hr:60uE	0.0173575	0.00771209	0.027003	1.25489e-07
62	Time:Light	+2hr:60uE--2hr:60uE	0.00263687	-0.00798731	0.0132611	0.999953
63	Time:Light	+4hr:60uE--2hr:60uE	-0.0076194	-0.0185803	0.00334153	0.544843
64	Time:Light	+6hr:60uE--2hr:60uE	-0.0272783	-0.0385291	-0.0160276	2.38e-11
65	Time:Light	-2hr:180uE--2hr:60uE	0.0372423	0.0268016	0.0476831	2.3594e-11
66	Time:Light	+0hr:180uE--2hr:60uE	0.052205	0.0420881	0.062322	2.3594e-11
67	Time:Light	+2hr:180uE--2hr:60uE	0.0141139	0.0023208	0.025907	0.00451017
68	Time:Light	+4hr:180uE--2hr:60uE	-0.000148653	-0.0128554	0.0125581	1
69	Time:Light	+6hr:180uE--2hr:60uE	-0.00560694	-0.0191059	0.00789204	0.986484
70	Time:Light	+2hr:60uE-+0hr:60uE	-0.0147207	-0.0244358	-0.00500553	3.00822e-05
71	Time:Light	+4hr:60uE-+0hr:60uE	-0.0249769	-0.0350592	-0.0148947	2.37537e-11
72	Time:Light	+6hr:60uE-+0hr:60uE	-0.0446359	-0.0550325	-0.0342392	2.3594e-11
73	Time:Light	-2hr:180uE-+0hr:60uE	0.0198848	0.0103706	0.0293989	2.11916e-10
74	Time:Light	+0hr:180uE-+0hr:60uE	0.0348475	0.0256898	0.0440052	2.3594e-11
75	Time:Light	+2hr:180uE-+0hr:60uE	-0.00324363	-0.0142249	0.00773761	0.999626
76	Time:Light	+4hr:180uE-+0hr:60uE	-0.0175062	-0.0294632	-0.00554915	7.31467e-05
77	Time:Light	+6hr:180uE-+0hr:60uE	-0.0229645	-0.0357603	-0.0101687	1.38875e-07
78	Time:Light	+4hr:60uE-+2hr:60uE	-0.0102563	-0.0212786	0.000766026	0.100783
79	Time:Light	+6hr:60uE-+2hr:60uE	-0.0299152	-0.0412258	-0.0186046	2.37297e-11
80	Time:Light	-2hr:180uE-+2hr:60uE	0.0346055	0.0241003	0.0451106	2.36453e-11
81	Time:Light	+0hr:180uE-+2hr:60uE	0.0495682	0.0393848	0.0597516	2.3594e-11
82	Time:Light	+2hr:180uE-+2hr:60uE	0.011477	-0.000373132	0.0233272	0.0694073
83	Time:Light	+4hr:180uE-+2hr:60uE	-0.00278553	-0.0155452	0.00997416	0.99999
84	Time:Light	+6hr:180uE-+2hr:60uE	-0.00824381	-0.0217927	0.00530505	0.757403
85	Time:Light	+6hr:60uE-+4hr:60uE	-0.0196589	-0.0312864	-0.00803147	1.13589e-06
86	Time:Light	-2hr:180uE-+4hr:60uE	0.0448617	0.0340162	0.0557073	2.3594e-11
87	Time:Light	+0hr:180uE-+4hr:60uE	0.0598244	0.0492902	0.0703587	2.3594e-11
88	Time:Light	+2hr:180uE-+4hr:60uE	0.0217333	0.00958032	0.0338863	1.58514e-07
89	Time:Light	+4hr:180uE-+4hr:60uE	0.00747075	-0.00557066	0.0205122	0.829708
90	Time:Light	+6hr:180uE-+4hr:60uE	0.00201246	-0.011802	0.015827	1
91	Time:Light	-2hr:180uE-+6hr:60uE	0.0645207	0.0533822	0.0756591	2.3594e-11
92	Time:Light	+0hr:180uE-+6hr:60uE	0.0794834	0.0686478	0.0903189	2.3594e-11
93	Time:Light	+2hr:180uE-+6hr:60uE	0.0413922	0.0289772	0.0538073	2.36171e-11
94	Time:Light	+4hr:180uE-+6hr:60uE	0.0271297	0.0138437	0.0404156	6.10434e-10
95	Time:Light	+6hr:180uE-+6hr:60uE	0.0216714	0.00762581	0.035717	1.83558e-05
96	Time:Light	+0hr:180uE--2hr:180uE	0.0149627	0.00497085	0.0249546	4.10843e-05
97	Time:Light	+2hr:180uE--2hr:180uE	-0.0231284	-0.0348144	-0.0114425	2.52547e-09
98	Time:Light	+4hr:180uE--2hr:180uE	-0.037391	-0.0499983	-0.0247837	2.37326e-11
99	Time:Light	+6hr:180uE--2hr:180uE	-0.0428493	-0.0562548	-0.0294438	2.37204e-11
100	Time:Light	+2hr:180uE-+0hr:180uE	-0.0380911	-0.0494888	-0.0266935	2.36149e-11
101	Time:Light	+4hr:180uE-+0hr:180uE	-0.0523537	-0.0646942	-0.0400132	2.3594e-11
102	Time:Light	+6hr:180uE-+0hr:180uE	-0.057812	-0.0709669	-0.0446571	2.3594e-11
103	Time:Light	+4hr:180uE-+2hr:180uE	-0.0142626	-0.0280108	-0.00051434	0.0331427
104	Time:Light	+6hr:180uE-+2hr:180uE	-0.0197208	-0.0342045	-0.00523721	0.000395213
105	Time:Light	+6hr:180uE-+4hr:180uE	-0.00545829	-0.020695	0.00977847	0.996883

### Sheet: Selected THSD Comparisons
Column1	term	comparison	estimate	conf.low	conf.high	adj.p.value
Comparisons within 20uE light level
1	Time:Light	+0hr:20uE--2hr:20uE	0.00467887	-0.00385276	0.0132105	0.871512
2	Time:Light	+2hr:20uE--2hr:20uE	0.00065645	-0.00879825	0.0101112	1
3	Time:Light	+4hr:20uE--2hr:20uE	-0.0191593	-0.0289156	-0.00940303	3.56863e-09
4	Time:Light	+6hr:20uE--2hr:20uE	-0.0254028	-0.035644	-0.0151615	2.3752e-11
15	Time:Light	+2hr:20uE-+0hr:20uE	-0.00402242	-0.0132978	0.00525292	0.979913
16	Time:Light	+4hr:20uE-+0hr:20uE	-0.0238382	-0.0334208	-0.0142556	2.37477e-11
17	Time:Light	+6hr:20uE-+0hr:20uE	-0.0300817	-0.0401576	-0.0200057	2.37382e-11
28	Time:Light	+4hr:20uE-+2hr:20uE	-0.0198158	-0.0302287	-0.00940288	1.37479e-08
29	Time:Light	+6hr:20uE-+2hr:20uE	-0.0260592	-0.0369278	-0.0151906	2.38481e-11
40	Time:Light	+6hr:20uE-+4hr:20uE	-0.00624345	-0.0173754	0.00488851	0.851069
Comparisons within 60uE light level
61	Time:Light	+0hr:60uE--2hr:60uE	0.0173575	0.00771209	0.027003	1.25489e-07
70	Time:Light	+2hr:60uE-+0hr:60uE	-0.0147207	-0.0244358	-0.00500553	3.00822e-05
62	Time:Light	+2hr:60uE--2hr:60uE	0.00263687	-0.00798731	0.0132611	0.999953
71	Time:Light	+4hr:60uE-+0hr:60uE	-0.0249769	-0.0350592	-0.0148947	2.37537e-11
78	Time:Light	+4hr:60uE-+2hr:60uE	-0.0102563	-0.0212786	0.000766026	0.100783
63	Time:Light	+4hr:60uE--2hr:60uE	-0.0076194	-0.0185803	0.00334153	0.544843
72	Time:Light	+6hr:60uE-+0hr:60uE	-0.0446359	-0.0550325	-0.0342392	2.3594e-11
79	Time:Light	+6hr:60uE-+2hr:60uE	-0.0299152	-0.0412258	-0.0186046	2.37297e-11
85	Time:Light	+6hr:60uE-+4hr:60uE	-0.0196589	-0.0312864	-0.00803147	1.13589e-06
64	Time:Light	+6hr:60uE--2hr:60uE	-0.0272783	-0.0385291	-0.0160276	2.38e-11
Comparisons within 180uE light level
96	Time:Light	+0hr:180uE--2hr:180uE	0.0149627	0.00497085	0.0249546	4.10843e-05
97	Time:Light	+2hr:180uE--2hr:180uE	-0.0231284	-0.0348144	-0.0114425	2.52547e-09
98	Time:Light	+4hr:180uE--2hr:180uE	-0.037391	-0.0499983	-0.0247837	2.37326e-11
99	Time:Light	+6hr:180uE--2hr:180uE	-0.0428493	-0.0562548	-0.0294438	2.37204e-11
100	Time:Light	+2hr:180uE-+0hr:180uE	-0.0380911	-0.0494888	-0.0266935	2.36149e-11
101	Time:Light	+4hr:180uE-+0hr:180uE	-0.0523537	-0.0646942	-0.0400132	2.3594e-11
102	Time:Light	+6hr:180uE-+0hr:180uE	-0.057812	-0.0709669	-0.0446571	2.3594e-11
103	Time:Light	+4hr:180uE-+2hr:180uE	-0.0142626	-0.0280108	-0.00051434	0.0331427
104	Time:Light	+6hr:180uE-+2hr:180uE	-0.0197208	-0.0342045	-0.00523721	0.000395213
105	Time:Light	+6hr:180uE-+4hr:180uE	-0.00545829	-0.020695	0.00977847	0.996883
Comparisons of different light levels at timepoint 0 hours (dusk)- maximal red body volume
74	Time:Light	+0hr:180uE-+0hr:60uE	0.0348475	0.0256898	0.0440052	2.3594e-11
19	Time:Light	+0hr:60uE-+0hr:20uE	0.0165203	0.00803577	0.0250048	5.18364e-09
24	Time:Light	+0hr:180uE-+0hr:20uE	0.0513678	0.0423508	0.0603847	2.3594e-11
